# Comparative population genomics in two sympatric species of *Strophostyles* (Fabaceae) with contrasting life histories

**DOI:** 10.1101/2021.06.08.447599

**Authors:** Sterling A. Herron, Zachary N. Harris, Matthew J. Rubin, Allison J. Miller

## Abstract

**PREMISE OF THE STUDY:** Life history is an important predictor of population genetic variation, although this link remains unexplored in numerous important plant lineages. One such lineage is the legume genus *Strophostyles*, which contains both annual and herbaceous perennial vines native to eastern North America. Specifically, it remains to be determined whether *Strophostyles* species with different life histories show different patterns of genetic differentiation and diversity, as well as if these species hybridize across their range.
