## Appendix S1 for "Comparative population genomics in two sympatric species of *Strophostyles* (Fabaceae) with contrasting life histories"

### Sheet: Information
Collection #	Species	Latitude	Longitude	GPS error (feet)	Elevation (feet above sea level)	Elevation (meters above sea level)	Date collected	Site location	Site ID	Subsite location	Herbarium specimen collected?	Collector	Barcode sequence	Yield (Mbases)	% >= Q30 bases	Mean quality score
SH 1.1	Strophostyles leiosperma	38.4796	-90.8059	8	592	180.433	2018-09-15	Shaw Nature Reserve, Gray Summit, Missouri, USA	SNR-MO	Edward K Love Nursery	no	Sterling A. Herron	CCACGCCG+ATGTTCGT	412	92.5	35.72
SH 1.10	Strophostyles helvola	38.4796	-90.8072	10	619	188.662	2018-09-15	Shaw Nature Reserve, Gray Summit, Missouri, USA	SNR-MO	Edward K Love Nursery	no	Sterling A. Herron	GCAGGATG+TGTATCAA	257	93.27	35.86
SH 1.11	Strophostyles helvola	38.4773	-90.8156	11	615	187.443	2018-09-15	Shaw Nature Reserve, Gray Summit, Missouri, USA	SNR-MO	Wolf Run Lake	no	Sterling A. Herron	GCAGGATG+TGGACGGT	282	92.79	35.78
SH 1.13	Strophostyles helvola	38.7757	-90.8163	11	655	199.634	2018-09-15	Shaw Nature Reserve, Gray Summit, Missouri, USA	SNR-MO	Wolf Run Lake	no	Sterling A. Herron	GCAGGATG+ACGGCCTC	400	80.1	33.38
SH 1.14	Strophostyles helvola	38.4778	-90.8172	11	647	197.196	2018-09-15	Shaw Nature Reserve, Gray Summit, Missouri, USA	SNR-MO	Wolf Run Lake	no	Sterling A. Herron	GCAGGATG+GCGGACCG	200	92.86	35.8
SH 1.15	Strophostyles leiosperma	38.4779	-90.8161	10	644	196.282	2018-09-15	Shaw Nature Reserve, Gray Summit, Missouri, USA	SNR-MO	Wolf Run Lake	no	Sterling A. Herron	GCAGGATG+GGATCGCT	243	91.52	35.55
SH 1.16	Strophostyles helvola	38.4783	-90.8075	9	645	196.586	2018-09-15	Shaw Nature Reserve, Gray Summit, Missouri, USA	SNR-MO	Edward K Love Nursery	no	Sterling A. Herron	GCAGGATG+GGTCGAGA	258	93.44	35.9
SH 1.17	Strophostyles helvola	38.4759	-90.8054	8	572	174.337	2018-09-17	Shaw Nature Reserve, Gray Summit, Missouri, USA	SNR-MO	Prairie Wetland & trail	no	Sterling A. Herron	ACACAGGT+ATGTTCGT	445	93.54	35.92
SH 1.18	Strophostyles helvola	38.4762	-90.8061	8	573	174.642	2018-09-17	Shaw Nature Reserve, Gray Summit, Missouri, USA	SNR-MO	Prairie Wetland & trail	no	Sterling A. Herron	ACACAGGT+TGTATCAA	622	93.58	35.92
SH 1.19	Strophostyles helvola	38.4762	-90.8056	7	578	176.166	2018-09-17	Shaw Nature Reserve, Gray Summit, Missouri, USA	SNR-MO	Prairie Wetland & trail	no	Sterling A. Herron	ACACAGGT+TGGACGGT	225	93.44	35.9
SH 1.2	Strophostyles helvola	38.4793	-90.8058	8	591	180.128	2018-09-15	Shaw Nature Reserve, Gray Summit, Missouri, USA	SNR-MO	Edward K Love Nursery	no	Sterling A. Herron	CCACGCCG+TGTATCAA	299	92.61	35.74
SH 1.20	Strophostyles leiosperma	38.4762	-90.8055	8	578	176.166	2018-09-17	Shaw Nature Reserve, Gray Summit, Missouri, USA	SNR-MO	Prairie Wetland & trail	no	Sterling A. Herron	ACACAGGT+GCGGACCG	190	93.63	35.93
SH 1.21	Strophostyles helvola	38.4768	-90.8033	8	595	181.347	2018-09-17	Shaw Nature Reserve, Gray Summit, Missouri, USA	SNR-MO	Prairie Wetland & trail	no	Sterling A. Herron	ACACAGGT+GGATCGCT	221	93.37	35.89
SH 1.22	Strophostyles leiosperma	38.4769	-90.8031	8	586	178.604	2018-09-17	Shaw Nature Reserve, Gray Summit, Missouri, USA	SNR-MO	Prairie Wetland & trail	no	Sterling A. Herron	ACACAGGT+GGTCGAGA	335	93.67	35.94
SH 1.24	Strophostyles helvola	38.4769	-90.803	8	579	176.471	2018-09-17	Shaw Nature Reserve, Gray Summit, Missouri, USA	SNR-MO	Prairie Wetland & trail	no	Sterling A. Herron	GATTATGT+TGTATCAA	1091	93.17	35.85
SH 1.25	Strophostyles helvola	38.4746	-90.8093	8	583	177.69	2018-09-17	Shaw Nature Reserve, Gray Summit, Missouri, USA	SNR-MO	Prairie Wetland & trail	no	Sterling A. Herron	GATTATGT+TGGACGGT	235	92.97	35.81
SH 1.26	Strophostyles leiosperma	38.4732	-90.8125	8	576	175.556	2018-09-17	Shaw Nature Reserve, Gray Summit, Missouri, USA	SNR-MO	Pot Hole Lake	no	Sterling A. Herron	GATTATGT+TTGCCGCC	342	81	33.54
SH 1.27	Strophostyles leiosperma	38.4724	-90.813	8	569	173.423	2018-09-17	Shaw Nature Reserve, Gray Summit, Missouri, USA	SNR-MO	Pot Hole Lake	no	Sterling A. Herron	GATTATGT+ACGGCCTC	256	81.84	33.73
SH 1.28	Strophostyles leiosperma	38.4726	-90.8133	7	577	175.861	2018-09-17	Shaw Nature Reserve, Gray Summit, Missouri, USA	SNR-MO	Pot Hole Lake	yes	Sterling A. Herron	GATTATGT+GCGGACCG	183	93.46	35.9
SH 1.29	Strophostyles helvola	38.4705	-90.8177	8	600	182.871	2018-09-17	Shaw Nature Reserve, Gray Summit, Missouri, USA	SNR-MO	Experimental Prairie & Prairie Demonstration Plot	no	Sterling A. Herron	GATTATGT+GGATCGCT	242	87.88	34.89
SH 1.3	Strophostyles leiosperma	38.4793	-90.8058	8	588	179.214	2018-09-15	Shaw Nature Reserve, Gray Summit, Missouri, USA	SNR-MO	Edward K Love Nursery	no	Sterling A. Herron	CCACGCCG+TGGACGGT	302	91.02	35.44
SH 1.30	Strophostyles helvola	38.4709	-90.8181	8	596	181.652	2018-09-17	Shaw Nature Reserve, Gray Summit, Missouri, USA	SNR-MO	Experimental Prairie & Prairie Demonstration Plot	yes	Sterling A. Herron	GATTATGT+GGTCGAGA	220	93.67	35.94
SH 1.31	Strophostyles leiosperma	38.4709	-90.819	8	602	183.481	2018-09-17	Shaw Nature Reserve, Gray Summit, Missouri, USA	SNR-MO	Experimental Prairie & Prairie Demonstration Plot	no	Sterling A. Herron	AGAATTCA+ATGTTCGT	1355	93.58	35.9
SH 1.32	Strophostyles leiosperma	38.471	-90.8197	8	598	182.262	2018-09-17	Shaw Nature Reserve, Gray Summit, Missouri, USA	SNR-MO	Experimental Prairie & Prairie Demonstration Plot	no	Sterling A. Herron	AGAATTCA+TGTATCAA	1343	93.37	35.86
SH 1.33	Strophostyles leiosperma	38.4711	-90.8197	8	599	182.566	2018-09-17	Shaw Nature Reserve, Gray Summit, Missouri, USA	SNR-MO	Experimental Prairie & Prairie Demonstration Plot	yes	Sterling A. Herron	AGAATTCA+TGGACGGT	869	93.11	35.81
SH 1.34	Strophostyles helvola	38.4711	-90.8198	9	596	181.652	2018-09-17	Shaw Nature Reserve, Gray Summit, Missouri, USA	SNR-MO	Experimental Prairie & Prairie Demonstration Plot	no	Sterling A. Herron	AGAATTCA+TTGCCGCC	1581	88.81	35.04
SH 1.35	Strophostyles helvola	38.471	-90.82	7	600	182.871	2018-09-17	Shaw Nature Reserve, Gray Summit, Missouri, USA	SNR-MO	Experimental Prairie & Prairie Demonstration Plot	no	Sterling A. Herron	AGAATTCA+ACGGCCTC	256	88.5	34.98
SH 1.36	Strophostyles leiosperma	38.471	-90.82	7	600	182.871	2018-09-17	Shaw Nature Reserve, Gray Summit, Missouri, USA	SNR-MO	Experimental Prairie & Prairie Demonstration Plot	no	Sterling A. Herron	AGAATTCA+GCGGACCG	174	93.41	35.88
SH 1.37	Strophostyles leiosperma	38.4708	-90.82	8	608	185.309	2018-09-17	Shaw Nature Reserve, Gray Summit, Missouri, USA	SNR-MO	Experimental Prairie & Prairie Demonstration Plot	no	Sterling A. Herron	AGAATTCA+GGATCGCT	212	93.1	35.82
SH 1.38	Strophostyles leiosperma	38.4708	-90.8201	7	605	184.395	2018-09-17	Shaw Nature Reserve, Gray Summit, Missouri, USA	SNR-MO	Experimental Prairie & Prairie Demonstration Plot	no	Sterling A. Herron	AGAATTCA+GGTCGAGA	220	93.59	35.91
SH 1.39	Strophostyles helvola	38.4784	-90.8239	7	622	189.576	2018-09-17	Shaw Nature Reserve, Gray Summit, Missouri, USA	SNR-MO	Pinetum Loop Lake	yes	Sterling A. Herron	GAAGCCAC+ATGTTCGT	256	87.99	34.91
SH 1.4	Strophostyles leiosperma	38.4794	-90.8057	10	596	181.652	2018-09-15	Shaw Nature Reserve, Gray Summit, Missouri, USA	SNR-MO	Edward K Love Nursery	no	Sterling A. Herron	CCACGCCG+TTGCCGCC	552	85.8	34.49
SH 1.40	Strophostyles leiosperma	38.4788	-90.8252	8	629	191.71	2018-09-17	Shaw Nature Reserve, Gray Summit, Missouri, USA	SNR-MO	Pinetum Loop Lake	no	Sterling A. Herron	GAAGCCAC+TGTATCAA	212	93.1	35.83
SH 1.41	Strophostyles leiosperma	38.4787	-90.8252	7	617	188.052	2018-09-17	Shaw Nature Reserve, Gray Summit, Missouri, USA	SNR-MO	Pinetum Loop Lake	no	Sterling A. Herron	GAAGCCAC+TGGACGGT	226	92.83	35.78
SH 1.42	Strophostyles leiosperma	38.4787	-90.8252	7	615	187.443	2018-09-17	Shaw Nature Reserve, Gray Summit, Missouri, USA	SNR-MO	Pinetum Loop Lake	no	Sterling A. Herron	GAAGCCAC+TTGCCGCC	336	81.71	33.68
SH 1.5	Strophostyles helvola	38.4794	-90.8054	8	603	183.785	2018-09-15	Shaw Nature Reserve, Gray Summit, Missouri, USA	SNR-MO	Edward K Love Nursery	no	Sterling A. Herron	CCACGCCG+ACGGCCTC	547	79.31	33.21
SH 1.6	Strophostyles leiosperma	38.4793	-90.8064	8	628	191.405	2018-09-15	Shaw Nature Reserve, Gray Summit, Missouri, USA	SNR-MO	Edward K Love Nursery	no	Sterling A. Herron	CCACGCCG+GCGGACCG	368	90.01	35.28
SH 1.7	Strophostyles helvola	38.4789	-90.8062	8	600	182.871	2018-09-15	Shaw Nature Reserve, Gray Summit, Missouri, USA	SNR-MO	Edward K Love Nursery	no	Sterling A. Herron	CCACGCCG+GGATCGCT	403	91.58	35.56
SH 1.8	Strophostyles helvola	38.4791	-90.8072	8	600	182.871	2018-09-15	Shaw Nature Reserve, Gray Summit, Missouri, USA	SNR-MO	Edward K Love Nursery	no	Sterling A. Herron	CCACGCCG+GGTCGAGA	450	90.87	35.43
SH 1.9	Strophostyles helvola	38.4781	-90.8051	8	570	173.728	2018-09-15	Shaw Nature Reserve, Gray Summit, Missouri, USA	SNR-MO	Edward K Love Nursery	no	Sterling A. Herron	GCAGGATG+ATGTTCGT	279	92.61	35.75
SH 2.1	Strophostyles helvola	40.4571	-91.549	9	537	163.67	2018-09-19	Wayland, Missouri, USA	IV-MO	Frost Island Conservation Area	no	Sterling A. Herron	GAAGCCAC+ACGGCCTC	267	83.45	34.05
SH 2.10	Strophostyles helvola	40.43	-91.5581	7	556	169.461	2018-09-20	Wayland, Missouri, USA	IV-MO	Iliniwek Village State Historic Site	no	Sterling A. Herron	TGCATTGG+GCGGACCG	237	93.35	35.88
SH 2.12	Strophostyles helvola	40.4303	-91.5578	9	556	169.461	2018-09-20	Wayland, Missouri, USA	IV-MO	Iliniwek Village State Historic Site	no	Sterling A. Herron	TGCATTGG+GGATCGCT	272	92.87	35.79
SH 2.13	Strophostyles helvola	40.4302	-91.5577	7	554	168.851	2018-09-20	Wayland, Missouri, USA	IV-MO	Iliniwek Village State Historic Site	no	Sterling A. Herron	TGCATTGG+GGTCGAGA	247	93.56	35.92
SH 2.14	Strophostyles leiosperma	40.43	-91.5579	7	555	169.156	2018-09-20	Wayland, Missouri, USA	IV-MO	Iliniwek Village State Historic Site	no	Sterling A. Herron	CATGCGAT+ATGTTCGT	325	90.73	35.41
SH 2.15	Strophostyles helvola	40.43	-91.5579	7	555	169.156	2018-09-20	Wayland, Missouri, USA	IV-MO	Iliniwek Village State Historic Site	no	Sterling A. Herron	CATGCGAT+TGTATCAA	271	93.47	35.9
SH 2.16	Strophostyles leiosperma	40.4299	-91.5578	7	553	168.546	2018-09-20	Wayland, Missouri, USA	IV-MO	Iliniwek Village State Historic Site	no	Sterling A. Herron	CATGCGAT+TGGACGGT	232	90.96	35.45
SH 2.17	Strophostyles helvola	40.4299	-91.5578	7	555	169.156	2018-09-20	Wayland, Missouri, USA	IV-MO	Iliniwek Village State Historic Site	no	Sterling A. Herron	CATGCGAT+TTGCCGCC	340	85.84	34.5
SH 2.18	Strophostyles leiosperma	40.4308	-91.5574	7	556	169.461	2018-09-20	Wayland, Missouri, USA	IV-MO	Iliniwek Village State Historic Site	no	Sterling A. Herron	CATGCGAT+ACGGCCTC	320	84.41	34.25
SH 2.19	Strophostyles leiosperma	40.4311	-91.5579	7	555	169.156	2018-09-20	Wayland, Missouri, USA	IV-MO	Iliniwek Village State Historic Site	no	Sterling A. Herron	CATGCGAT+GCGGACCG	214	92.92	35.81
SH 2.2	Strophostyles helvola	40.4571	-91.5489	8	536	163.365	2018-09-19	Wayland, Missouri, USA	IV-MO	Frost Island Conservation Area	no	Sterling A. Herron	GAAGCCAC+GCGGACCG	181	93.21	35.85
SH 2.20	Strophostyles leiosperma	40.4312	-91.5562	7	556	169.461	2018-09-20	Wayland, Missouri, USA	IV-MO	Iliniwek Village State Historic Site	no	Sterling A. Herron	CATGCGAT+GGATCGCT	247	92.42	35.71
SH 2.21	Strophostyles helvola	40.4293	-91.5572	7	551	167.937	2018-09-20	Wayland, Missouri, USA	IV-MO	Iliniwek Village State Historic Site	no	Sterling A. Herron	CATGCGAT+GGTCGAGA	268	92.73	35.77
SH 2.22	Strophostyles helvola	40.4299	-91.5567	8	550	167.632	2018-09-20	Wayland, Missouri, USA	IV-MO	Iliniwek Village State Historic Site	no	Sterling A. Herron	GGAGTTAG+ATGTTCGT	340	92.32	35.7
SH 2.23	Strophostyles helvola	40.4315	-91.5555	7	555	169.156	2018-09-20	Wayland, Missouri, USA	IV-MO	Iliniwek Village State Historic Site	no	Sterling A. Herron	GGAGTTAG+TGTATCAA	327	93.03	35.82
SH 2.24	Strophostyles leiosperma	40.4324	-91.5556	7	559	170.375	2018-09-20	Wayland, Missouri, USA	IV-MO	Iliniwek Village State Historic Site	no	Sterling A. Herron	GGAGTTAG+TGGACGGT	313	92.83	35.79
SH 2.25	Strophostyles leiosperma	40.4325	-91.5557	7	558	170.07	2018-09-20	Wayland, Missouri, USA	IV-MO	Iliniwek Village State Historic Site	no	Sterling A. Herron	GGAGTTAG+TTGCCGCC	647	79.61	33.28
SH 2.26	Strophostyles leiosperma	40.4282	-91.5549	7	549	167.327	2018-09-20	Wayland, Missouri, USA	IV-MO	Iliniwek Village State Historic Site	no	Sterling A. Herron	GGAGTTAG+ACGGCCTC	349	81.15	33.6
SH 2.27	Strophostyles helvola	40.4282	-91.5549	7	552	168.241	2018-09-20	Wayland, Missouri, USA	IV-MO	Iliniwek Village State Historic Site	no	Sterling A. Herron	GGAGTTAG+GCGGACCG	262	92.28	35.69
SH 2.28	Strophostyles leiosperma	40.4283	-91.5556	8	548	167.022	2018-09-20	Wayland, Missouri, USA	IV-MO	Iliniwek Village State Historic Site	no	Sterling A. Herron	GGAGTTAG+GGATCGCT	311	91.98	35.64
SH 2.29	Strophostyles helvola	40.4283	-91.5556	8	545	166.108	2018-09-20	Wayland, Missouri, USA	IV-MO	Iliniwek Village State Historic Site	no	Sterling A. Herron	GGAGTTAG+GGTCGAGA	395	93.32	35.88
SH 2.3	Strophostyles helvola	40.4569	-91.548	9	547	166.717	2018-09-19	Wayland, Missouri, USA	IV-MO	Frost Island Conservation Area	no	Sterling A. Herron	GAAGCCAC+GGATCGCT	286	89.55	35.19
SH 2.30	Strophostyles helvola	40.4289	-91.5565	7	542	165.194	2018-09-20	Wayland, Missouri, USA	IV-MO	Iliniwek Village State Historic Site	no	Sterling A. Herron	GGATACGG+ATGTTCGT	318	93.4	35.86
SH 2.31	Strophostyles leiosperma	40.4295	-91.5575	7	541	164.889	2018-09-20	Wayland, Missouri, USA	IV-MO	Iliniwek Village State Historic Site	yes	Sterling A. Herron	GGATACGG+TGTATCAA	336	93	35.79
SH 2.32	Strophostyles helvola	40.4295	-91.5573	7	538	163.974	2018-09-20	Wayland, Missouri, USA	IV-MO	Iliniwek Village State Historic Site	yes	Sterling A. Herron	GGATACGG+TGGACGGT	293	92.95	35.78
SH 2.33	Strophostyles helvola	40.4294	-91.5575	7	534	162.755	2018-09-20	Wayland, Missouri, USA	IV-MO	Iliniwek Village State Historic Site	no	Sterling A. Herron	GGATACGG+TTGCCGCC	626	81.72	33.68
SH 2.34	Strophostyles helvola	40.4293	-91.5573	7	535	163.06	2018-09-20	Wayland, Missouri, USA	IV-MO	Iliniwek Village State Historic Site	no	Sterling A. Herron	GGATACGG+ACGGCCTC	353	90.59	35.36
SH 2.35	Strophostyles helvola	40.4292	-91.5571	7	534	162.755	2018-09-20	Wayland, Missouri, USA	IV-MO	Iliniwek Village State Historic Site	no	Sterling A. Herron	GGATACGG+GCGGACCG	264	92.89	35.78
SH 2.36	Strophostyles leiosperma	40.4295	-91.5564	8	533	162.45	2018-09-20	Wayland, Missouri, USA	IV-MO	Iliniwek Village State Historic Site	no	Sterling A. Herron	GGATACGG+GGATCGCT	319	92.85	35.78
SH 2.38	Strophostyles leiosperma	40.4296	-91.5565	7	541	164.889	2018-09-20	Wayland, Missouri, USA	IV-MO	Iliniwek Village State Historic Site	no	Sterling A. Herron	GGATACGG+GGTCGAGA	314	93.25	35.85
SH 2.39	Strophostyles leiosperma	40.4303	-91.5565	7	539	164.279	2018-09-20	Wayland, Missouri, USA	IV-MO	Iliniwek Village State Historic Site	no	Sterling A. Herron	GCGACTAA+ATGTTCGT	254	91.77	35.55
SH 2.4	Strophostyles helvola	40.4566	-91.5476	8	555	169.156	2018-09-19	Wayland, Missouri, USA	IV-MO	Frost Island Conservation Area	no	Sterling A. Herron	GAAGCCAC+GGTCGAGA	203	93.42	35.89
SH 2.40	Strophostyles leiosperma	40.4304	-91.5561	8	541	164.889	2018-09-20	Wayland, Missouri, USA	IV-MO	Iliniwek Village State Historic Site	no	Sterling A. Herron	GCGACTAA+TGTATCAA	240	92.97	35.78
SH 2.5	Strophostyles helvola	40.4563	-91.5479	10	567	172.813	2018-09-19	Wayland, Missouri, USA	IV-MO	Frost Island Conservation Area	no	Sterling A. Herron	TGCATTGG+ATGTTCGT	342	93.43	35.89
SH 2.6	Strophostyles leiosperma	40.4299	-91.5578	8	570	173.728	2018-09-20	Wayland, Missouri, USA	IV-MO	Iliniwek Village State Historic Site	yes	Sterling A. Herron	TGCATTGG+TGTATCAA	296	93.46	35.89
SH 2.7	Strophostyles helvola	40.4299	-91.5578	NA	NA	NA	2018-09-20	Wayland, Missouri, USA	IV-MO	Iliniwek Village State Historic Site	yes	Sterling A. Herron	TGCATTGG+TGGACGGT	301	93.27	35.86
SH 2.8	Strophostyles leiosperma	40.43	-91.558	7	NA	NA	2018-09-20	Wayland, Missouri, USA	IV-MO	Iliniwek Village State Historic Site	no	Sterling A. Herron	TGCATTGG+TTGCCGCC	446	80.97	33.55
SH 2.9	Strophostyles leiosperma	40.43	-91.5582	8	560	170.68	2018-09-20	Wayland, Missouri, USA	IV-MO	Iliniwek Village State Historic Site	no	Sterling A. Herron	TGCATTGG+ACGGCCTC	353	84.46	34.25
SH 3.1	Strophostyles leiosperma	42.5964	-92.5518	9	591	180.128	2018-09-29	Cedar Hills Sand Prairie, Cedar Falls, Iowa, USA	IA	NA	no	Sterling A. Herron	GCGACTAA+TGGACGGT	232	92.33	35.66
SH 3.10	Strophostyles leiosperma	42.5973	-92.551	7	958	291.984	2018-09-29	Cedar Hills Sand Prairie, Cedar Falls, Iowa, USA	IA	NA	yes	Sterling A. Herron	ATATCCAA+TTGCCGCC	494	87.2	34.73
SH 3.11	Strophostyles helvola	42.598	-92.55	7	963	293.508	2018-09-29	Cedar Hills Sand Prairie, Cedar Falls, Iowa, USA	IA	NA	no	Sterling A. Herron	ATATCCAA+ACGGCCTC	406	85.91	34.49
SH 3.12	Strophostyles helvola	42.5981	-92.5503	8	958	291.984	2018-09-29	Cedar Hills Sand Prairie, Cedar Falls, Iowa, USA	IA	NA	no	Sterling A. Herron	ATATCCAA+GCGGACCG	260	93.07	35.79
SH 3.13	Strophostyles leiosperma	42.5981	-92.5503	9	955	291.07	2018-09-29	Cedar Hills Sand Prairie, Cedar Falls, Iowa, USA	IA	NA	no	Sterling A. Herron	ATATCCAA+GGATCGCT	285	91.63	35.53
SH 3.14	Strophostyles helvola	42.5983	-92.5503	8	958	291.984	2018-09-29	Cedar Hills Sand Prairie, Cedar Falls, Iowa, USA	IA	NA	no	Sterling A. Herron	ATATCCAA+GGTCGAGA	313	93.16	35.81
SH 3.15	Strophostyles helvola	42.5986	-92.5505	8	962	293.203	2018-09-29	Cedar Hills Sand Prairie, Cedar Falls, Iowa, USA	IA	NA	no	Sterling A. Herron	CACCATCG+ATGTTCGT	426	92.79	35.78
SH 3.16	Strophostyles helvola	42.5989	-92.5508	7	955	291.07	2018-09-29	Cedar Hills Sand Prairie, Cedar Falls, Iowa, USA	IA	NA	no	Sterling A. Herron	CACCATCG+TGTATCAA	350	93.03	35.81
SH 3.17	Strophostyles helvola	42.5986	-92.5512	7	953	290.46	2018-09-29	Cedar Hills Sand Prairie, Cedar Falls, Iowa, USA	IA	NA	no	Sterling A. Herron	CACCATCG+TGGACGGT	377	90.06	35.28
SH 3.18	Strophostyles helvola	42.5982	-92.5514	7	947	288.632	2018-09-29	Cedar Hills Sand Prairie, Cedar Falls, Iowa, USA	IA	NA	no	Sterling A. Herron	GACCAATC+ACGGCCTC	262	79.67	33.28
SH 3.19	Strophostyles helvola	42.5982	-92.5515	7	948	288.936	2018-09-29	Cedar Hills Sand Prairie, Cedar Falls, Iowa, USA	IA	NA	no	Sterling A. Herron	CACCATCG+ACGGCCTC	488	85.16	34.39
SH 3.2	Strophostyles leiosperma	42.5968	-92.552	7	801	244.133	2018-09-29	Cedar Hills Sand Prairie, Cedar Falls, Iowa, USA	IA	NA	no	Sterling A. Herron	GCGACTAA+TTGCCGCC	342	81.58	33.65
SH 3.20	Strophostyles helvola	42.5981	-92.5516	7	941	286.803	2018-09-29	Cedar Hills Sand Prairie, Cedar Falls, Iowa, USA	IA	NA	no	Sterling A. Herron	CACCATCG+GCGGACCG	317	92.56	35.74
SH 3.21	Strophostyles leiosperma	42.5963	-92.5525	8	931	283.755	2018-09-30	Cedar Hills Sand Prairie, Cedar Falls, Iowa, USA	IA	NA	no	Sterling A. Herron	CACCATCG+GGATCGCT	354	92.1	35.65
SH 3.22	Strophostyles leiosperma	42.5963	-92.5524	8	929	283.145	2018-09-30	Cedar Hills Sand Prairie, Cedar Falls, Iowa, USA	IA	NA	no	Sterling A. Herron	CACCATCG+GGTCGAGA	345	92.63	35.75
SH 3.23	Strophostyles leiosperma	42.5962	-92.5524	8	924	281.621	2018-09-30	Cedar Hills Sand Prairie, Cedar Falls, Iowa, USA	IA	NA	no	Sterling A. Herron	TACCGAGT+ATGTTCGT	273	93.41	35.9
SH 3.24	Strophostyles leiosperma	42.5962	-92.5528	7	923	281.317	2018-09-30	Cedar Hills Sand Prairie, Cedar Falls, Iowa, USA	IA	NA	no	Sterling A. Herron	TACCGAGT+TGTATCAA	284	93.45	35.89
SH 3.25	Strophostyles leiosperma	42.5961	-92.5529	8	921	280.707	2018-09-30	Cedar Hills Sand Prairie, Cedar Falls, Iowa, USA	IA	NA	yes	Sterling A. Herron	TACCGAGT+TGGACGGT	284	93.33	35.87
SH 3.26	Strophostyles helvola	42.5961	-92.5529	8	924	281.621	2018-09-30	Cedar Hills Sand Prairie, Cedar Falls, Iowa, USA	IA	NA	no	Sterling A. Herron	TACCGAGT+TTGCCGCC	383	86.1	34.55
SH 3.27	Strophostyles helvola	42.5985	-92.5534	7	954	290.765	2018-09-30	Cedar Hills Sand Prairie, Cedar Falls, Iowa, USA	IA	NA	no	Sterling A. Herron	TACCGAGT+ACGGCCTC	340	81.01	33.57
SH 3.28	Strophostyles helvola	42.5985	-92.5535	7	954	290.765	2018-09-30	Cedar Hills Sand Prairie, Cedar Falls, Iowa, USA	IA	NA	yes	Sterling A. Herron	TACCGAGT+GCGGACCG	240	93.54	35.92
SH 3.29	Strophostyles helvola	42.5986	-92.5535	7	937	285.584	2018-09-30	Cedar Hills Sand Prairie, Cedar Falls, Iowa, USA	IA	NA	no	Sterling A. Herron	TACCGAGT+GGATCGCT	279	90.92	35.45
SH 3.3	Strophostyles leiosperma	42.5968	-92.552	7	865	263.639	2018-09-29	Cedar Hills Sand Prairie, Cedar Falls, Iowa, USA	IA	NA	no	Sterling A. Herron	GCGACTAA+ACGGCCTC	287	80.16	33.38
SH 3.30	Strophostyles helvola	42.5987	-92.5532	7	943	287.412	2018-09-30	Cedar Hills Sand Prairie, Cedar Falls, Iowa, USA	IA	NA	no	Sterling A. Herron	TACCGAGT+GGTCGAGA	317	93.41	35.89
SH 3.31	Strophostyles helvola	42.5987	-92.5531	7	947	288.632	2018-09-30	Cedar Hills Sand Prairie, Cedar Falls, Iowa, USA	IA	NA	no	Sterling A. Herron	ATCGTACC+ATGTTCGT	245	93.32	35.87
SH 3.32	Strophostyles leiosperma	42.5988	-92.553	7	949	289.241	2018-09-30	Cedar Hills Sand Prairie, Cedar Falls, Iowa, USA	IA	NA	no	Sterling A. Herron	ATCGTACC+TGTATCAA	225	92.83	35.77
SH 3.33	Strophostyles helvola	42.5988	-92.553	7	954	290.765	2018-09-30	Cedar Hills Sand Prairie, Cedar Falls, Iowa, USA	IA	NA	no	Sterling A. Herron	ATCGTACC+TGGACGGT	230	92.47	35.71
SH 3.35	Strophostyles leiosperma	42.5988	-92.5527	7	949	289.241	2018-09-30	Cedar Hills Sand Prairie, Cedar Falls, Iowa, USA	IA	NA	no	Sterling A. Herron	ATCGTACC+ACGGCCTC	291	84.9	34.31
SH 3.36	Strophostyles helvola	42.599	-92.5522	9	951	289.851	2018-09-30	Cedar Hills Sand Prairie, Cedar Falls, Iowa, USA	IA	NA	no	Sterling A. Herron	ATCGTACC+GCGGACCG	214	91.43	35.5
SH 3.37	Strophostyles leiosperma	42.5983	-92.5529	8	954	290.765	2018-09-30	Cedar Hills Sand Prairie, Cedar Falls, Iowa, USA	IA	NA	no	Sterling A. Herron	ATCGTACC+GGATCGCT	236	92.71	35.76
SH 3.38	Strophostyles leiosperma	42.5976	-92.5519	7	958	291.984	2018-09-30	Cedar Hills Sand Prairie, Cedar Falls, Iowa, USA	IA	NA	no	Sterling A. Herron	ATCGTACC+GGTCGAGA	246	93.28	35.87
SH 3.39	Strophostyles leiosperma	42.5976	-92.552	7	954	290.765	2018-09-30	Cedar Hills Sand Prairie, Cedar Falls, Iowa, USA	IA	NA	no	Sterling A. Herron	GGTGGCTC+ATGTTCGT	251	93.5	35.91
SH 3.4	Strophostyles helvola	42.5969	-92.5516	8	910	277.354	2018-09-29	Cedar Hills Sand Prairie, Cedar Falls, Iowa, USA	IA	NA	no	Sterling A. Herron	GCGACTAA+GCGGACCG	196	92.38	35.68
SH 3.40	Strophostyles leiosperma	42.5976	-92.5521	7	957	291.679	2018-09-30	Cedar Hills Sand Prairie, Cedar Falls, Iowa, USA	IA	NA	no	Sterling A. Herron	GGTGGCTC+TGTATCAA	220	92.67	35.75
SH 3.41	Strophostyles leiosperma	42.5961	-92.5526	7	937	285.584	2018-09-30	Cedar Hills Sand Prairie, Cedar Falls, Iowa, USA	IA	NA	no	Sterling A. Herron	GGTGGCTC+TGGACGGT	219	93.16	35.84
SH 3.5	Strophostyles leiosperma	42.5969	-92.5516	8	923	281.317	2018-09-29	Cedar Hills Sand Prairie, Cedar Falls, Iowa, USA	IA	NA	no	Sterling A. Herron	GCGACTAA+GGATCGCT	227	84.3	34.21
SH 3.6	Strophostyles helvola	42.597	-92.5516	9	958	291.984	2018-09-29	Cedar Hills Sand Prairie, Cedar Falls, Iowa, USA	IA	NA	no	Sterling A. Herron	GCGACTAA+GGTCGAGA	245	92.89	35.77
SH 3.7	Strophostyles leiosperma	42.597	-92.5516	7	958	291.984	2018-09-29	Cedar Hills Sand Prairie, Cedar Falls, Iowa, USA	IA	NA	no	Sterling A. Herron	ATATCCAA+ATGTTCGT	398	92.35	35.65
SH 3.8	Strophostyles helvola	42.5972	-92.5515	7	963	293.508	2018-09-29	Cedar Hills Sand Prairie, Cedar Falls, Iowa, USA	IA	NA	yes	Sterling A. Herron	ATATCCAA+TGTATCAA	406	92.94	35.76
SH 3.9	Strophostyles leiosperma	42.5973	-92.5511	8	960	292.594	2018-09-29	Cedar Hills Sand Prairie, Cedar Falls, Iowa, USA	IA	NA	no	Sterling A. Herron	ATATCCAA+TGGACGGT	389	92.36	35.66
SH 4.19	Strophostyles helvola	36.5037	-90.6069	8	287	87.4733	2018-10-04	Sand Pond Conservation Area, Neelyville, Missouri, USA	SP-MO	W-3 roadside (west, less open)	no	Sterling A. Herron	GGTGGCTC+TTGCCGCC	419	81.48	33.65
SH 4.20	Strophostyles helvola	36.5036	-90.6072	10	324	98.7504	2018-10-04	Sand Pond Conservation Area, Neelyville, Missouri, USA	SP-MO	W-3 roadside (west, less open)	yes	Sterling A. Herron	GGTGGCTC+ACGGCCTC	268	88.71	35.04
SH 4.21	Strophostyles helvola	36.5036	-90.6094	10	327	99.6647	2018-10-03	Sand Pond Conservation Area, Neelyville, Missouri, USA	SP-MO	W-3 roadside (west, less open)	no	Sterling A. Herron	GGTGGCTC+GCGGACCG	207	92.58	35.75
SH 4.22	Strophostyles helvola	36.5036	-90.6098	8	328	99.9695	2018-10-03	Sand Pond Conservation Area, Neelyville, Missouri, USA	SP-MO	W-3 roadside (west, less open)	no	Sterling A. Herron	GGTGGCTC+GGATCGCT	220	93.03	35.82
SH 4.23	Strophostyles helvola	36.5037	-90.6105	8	328	99.9695	2018-10-04	Sand Pond Conservation Area, Neelyville, Missouri, USA	SP-MO	W-3 roadside (west, less open)	no	Sterling A. Herron	GGTGGCTC+GGTCGAGA	235	93.64	35.93
SH 4.24	Strophostyles helvola	36.5033	-90.5911	7	318	96.9217	2018-10-04	Sand Pond Conservation Area, Neelyville, Missouri, USA	SP-MO	W-3 roadside (east, more open)	no	Sterling A. Herron	NA	NA	NA	NA
SH 4.25	Strophostyles helvola	36.5033	-90.5909	8	315	96.0073	2018-10-04	Sand Pond Conservation Area, Neelyville, Missouri, USA	SP-MO	W-3 roadside (east, more open)	no	Sterling A. Herron	NA	NA	NA	NA
SH 4.26	Strophostyles helvola	36.5033	-90.5912	7	313	95.3977	2018-10-04	Sand Pond Conservation Area, Neelyville, Missouri, USA	SP-MO	W-3 roadside (east, more open)	no	Sterling A. Herron	TGGCTCTC+TGGACGGT	250	93.68	35.94
SH 4.27	Strophostyles helvola	36.5033	-90.5914	7	308	93.8738	2018-10-04	Sand Pond Conservation Area, Neelyville, Missouri, USA	SP-MO	W-3 roadside (east, more open)	no	Sterling A. Herron	TGGCTCTC+TTGCCGCC	368	83.09	33.97
SH 4.28	Strophostyles helvola	36.5033	-90.5918	7	310	94.4834	2018-10-04	Sand Pond Conservation Area, Neelyville, Missouri, USA	SP-MO	W-3 roadside (east, more open)	yes	Sterling A. Herron	TGGCTCTC+ACGGCCTC	271	88.5	35.01
SH 4.30	Strophostyles helvola	36.5032	-90.5919	7	306	93.2642	2018-10-04	Sand Pond Conservation Area, Neelyville, Missouri, USA	SP-MO	W-3 roadside (east, more open)	no	Sterling A. Herron	TGGCTCTC+GCGGACCG	210	93.79	35.96
SH 4.32	Strophostyles helvola	36.5033	-90.592	8	300	91.4355	2018-10-04	Sand Pond Conservation Area, Neelyville, Missouri, USA	SP-MO	W-3 roadside (east, more open)	no	Sterling A. Herron	TGGCTCTC+GGATCGCT	235	93.52	35.91
SH 4.33	Strophostyles helvola	36.5033	-90.5941	7	302	92.0451	2018-10-04	Sand Pond Conservation Area, Neelyville, Missouri, USA	SP-MO	W-3 roadside (east, more open)	no	Sterling A. Herron	TGGCTCTC+GGTCGAGA	241	94.16	36.02
SH 4.35	Strophostyles helvola	36.5063	-90.5896	7	296	90.2164	2018-10-04	Sand Pond Conservation Area, Neelyville, Missouri, USA	SP-MO	W-3 roadside (further clearing to east)	no	Sterling A. Herron	CTACCTCA+TGTATCAA	251	93.14	35.82
SH 4.36	Strophostyles helvola	36.5031	-90.5917	8	283	86.2542	2018-10-06	Sand Pond Conservation Area, Neelyville, Missouri, USA	SP-MO	W-3 roadside (east, more open)	no	Sterling A. Herron	CTACCTCA+TGGACGGT	231	83.62	34.08
SH 4.37	Strophostyles helvola	36.5032	-90.5917	7	285	86.8638	2018-10-06	Sand Pond Conservation Area, Neelyville, Missouri, USA	SP-MO	W-3 roadside (east, more open)	no	Sterling A. Herron	CTACCTCA+TTGCCGCC	285	85.59	34.45
SH 4.39	Strophostyles helvola	36.5032	-90.592	7	281	85.6446	2018-10-06	Sand Pond Conservation Area, Neelyville, Missouri, USA	SP-MO	W-3 roadside (east, more open)	no	Sterling A. Herron	CTACCTCA+ACGGCCTC	291	83	33.96
SH 4.40	Strophostyles helvola	36.5033	-90.5924	7	287	87.4733	2018-10-06	Sand Pond Conservation Area, Neelyville, Missouri, USA	SP-MO	W-3 roadside (east, more open)	no	Sterling A. Herron	CTACCTCA+GCGGACCG	189	92.78	35.77
SH 4.41	Strophostyles helvola	36.5032	-90.5924	7	287	87.4733	2018-10-06	Sand Pond Conservation Area, Neelyville, Missouri, USA	SP-MO	W-3 roadside (east, more open)	no	Sterling A. Herron	CTACCTCA+GGATCGCT	251	91.86	35.59
SH 5.1	Strophostyles helvola	34.707	-92.2806	9	277	84.4255	2018-10-05	Burns Park, Little Rock, Arkansas, USA	AR	Arch Street Ditch	no	Sterling A. Herron	CTACCTCA+GGTCGAGA	243	91.89	35.6
SH 5.2	Strophostyles helvola	34.707	-92.2805	9	276	84.1207	2018-10-05	Burns Park, Little Rock, Arkansas, USA	AR	Arch Street Ditch	no	Sterling A. Herron	ACCTTCTA+ATGTTCGT	279	93.36	35.87
SH 5.3	Strophostyles helvola	34.707	-92.2806	NA	280	85.3398	2018-10-05	Burns Park, Little Rock, Arkansas, USA	AR	Arch Street Ditch	no	Sterling A. Herron	ACCTTCTA+TGTATCAA	249	93.52	35.9
SH 5.4	Strophostyles helvola	34.7071	-92.2802	9	282	85.9494	2018-10-05	Burns Park, Little Rock, Arkansas, USA	AR	Arch Street Ditch	no	Sterling A. Herron	ACCTTCTA+TGGACGGT	256	92.39	35.69
SH 7.1	Strophostyles helvola	34.7909	-92.3228	9	147	44.8034	2018-10-06	Burns Park, Little Rock, Arkansas, USA	AR	Burns Park, Bank of Arkansas River	no	Sterling A. Herron	ACCTTCTA+TTGCCGCC	301	84.82	34.3
SH 7.10	Strophostyles helvola	34.7908	-92.3265	8	258	78.6346	2018-10-06	Burns Park, Little Rock, Arkansas, USA	AR	Burns Park, Bank of Arkansas River	no	Sterling A. Herron	TACTCACG+ACGGCCTC	358	84.2	34.18
SH 7.11	Strophostyles helvola	34.7908	-92.327	7	261	79.5489	2018-10-06	Burns Park, Little Rock, Arkansas, USA	AR	Burns Park, Bank of Arkansas River	no	Sterling A. Herron	GACCAATC+GCGGACCG	173	93.51	35.9
SH 7.12	Strophostyles helvola	34.7908	-92.3271	8	260	79.2441	2018-10-06	Burns Park, Little Rock, Arkansas, USA	AR	Burns Park, Bank of Arkansas River	no	Sterling A. Herron	TACTCACG+GGATCGCT	290	90.89	35.42
SH 7.13	Strophostyles helvola	34.7908	-92.3272	7	259	78.9393	2018-10-06	Burns Park, Little Rock, Arkansas, USA	AR	Burns Park, Bank of Arkansas River	no	Sterling A. Herron	TACTCACG+GGTCGAGA	283	92.8	35.77
SH 7.14	Strophostyles helvola	34.7908	-92.3274	7	261	79.5489	2018-10-06	Burns Park, Little Rock, Arkansas, USA	AR	Burns Park, Bank of Arkansas River	no	Sterling A. Herron	GTCATGGT+ATGTTCGT	290	92.95	35.81
SH 7.15	Strophostyles helvola	34.7908	-92.3277	7	262	79.8537	2018-10-06	Burns Park, Little Rock, Arkansas, USA	AR	Burns Park, Bank of Arkansas River	no	Sterling A. Herron	GTCATGGT+TGTATCAA	243	93.92	35.97
SH 7.16	Strophostyles helvola	34.7908	-92.3278	8	264	80.4633	2018-10-06	Burns Park, Little Rock, Arkansas, USA	AR	Burns Park, Bank of Arkansas River	no	Sterling A. Herron	GTCATGGT+TGGACGGT	269	93.22	35.85
SH 7.17	Strophostyles helvola	34.7908	-92.3279	8	265	80.7681	2018-10-06	Burns Park, Little Rock, Arkansas, USA	AR	Burns Park, Bank of Arkansas River	no	Sterling A. Herron	GTCATGGT+TTGCCGCC	604	80	33.36
SH 7.18	Strophostyles helvola	34.7908	-92.3282	8	261	79.5489	2018-10-06	Burns Park, Little Rock, Arkansas, USA	AR	Burns Park, Bank of Arkansas River	no	Sterling A. Herron	GTCATGGT+ACGGCCTC	318	87.08	34.75
SH 7.19	Strophostyles helvola	34.7908	-92.3285	8	260	79.2441	2018-10-06	Burns Park, Little Rock, Arkansas, USA	AR	Burns Park, Bank of Arkansas River	no	Sterling A. Herron	GTCATGGT+GCGGACCG	187	93.75	35.95
SH 7.2	Strophostyles helvola	34.791	-92.3229	8	169	51.5087	2018-10-06	Burns Park, Little Rock, Arkansas, USA	AR	Burns Park, Bank of Arkansas River	no	Sterling A. Herron	ACCTTCTA+ACGGCCTC	265	79.93	33.35
SH 7.20	Strophostyles helvola	34.7908	-92.329	7	262	79.8537	2018-10-06	Burns Park, Little Rock, Arkansas, USA	AR	Burns Park, Bank of Arkansas River	no	Sterling A. Herron	GTCATGGT+GGATCGCT	237	93.47	35.9
SH 7.21	Strophostyles helvola	34.7908	-92.3302	7	262	79.8537	2018-10-06	Burns Park, Little Rock, Arkansas, USA	AR	Burns Park, Bank of Arkansas River	yes	Sterling A. Herron	GTCATGGT+GGTCGAGA	291	94.08	36.01
SH 7.22	Strophostyles helvola	34.7907	-92.331	7	261	79.5489	2018-10-06	Burns Park, Little Rock, Arkansas, USA	AR	Burns Park, Bank of Arkansas River	yes	Sterling A. Herron	GACCAATC+ATGTTCGT	254	87.15	34.76
SH 7.23	Strophostyles helvola	34.7909	-92.3217	8	266	81.0728	2018-10-06	Burns Park, Little Rock, Arkansas, USA	AR	Burns Park, Bank of Arkansas River	no	Sterling A. Herron	GACCAATC+TGTATCAA	215	93.31	35.86
SH 7.24	Strophostyles helvola	34.7909	-92.3209	9	263	80.1585	2018-10-06	Burns Park, Little Rock, Arkansas, USA	AR	Burns Park, Bank of Arkansas River	no	Sterling A. Herron	GACCAATC+TGGACGGT	240	92.72	35.77
SH 7.25	Strophostyles helvola	34.7903	-92.3179	7	256	78.025	2018-10-06	Burns Park, Little Rock, Arkansas, USA	AR	Burns Park, Bank of Arkansas River	no	Sterling A. Herron	GACCAATC+TTGCCGCC	362	80.72	33.5
SH 7.3	Strophostyles helvola	34.791	-92.3234	8	199	60.6522	2018-10-06	Burns Park, Little Rock, Arkansas, USA	AR	Burns Park, Bank of Arkansas River	no	Sterling A. Herron	ACCTTCTA+GCGGACCG	193	93.37	35.88
SH 7.4	Strophostyles helvola	34.7911	-92.3237	8	213	64.9192	2018-10-06	Burns Park, Little Rock, Arkansas, USA	AR	Burns Park, Bank of Arkansas River	no	Sterling A. Herron	ACCTTCTA+GGATCGCT	231	92.78	35.78
SH 7.5	Strophostyles helvola	34.7913	-92.3239	8	223	67.9671	2018-10-06	Burns Park, Little Rock, Arkansas, USA	AR	Burns Park, Bank of Arkansas River	no	Sterling A. Herron	ACCTTCTA+GGTCGAGA	217	93.43	35.89
SH 7.6	Strophostyles helvola	34.7912	-92.3246	8	235	71.6245	2018-10-06	Burns Park, Little Rock, Arkansas, USA	AR	Burns Park, Bank of Arkansas River	no	Sterling A. Herron	TACTCACG+ATGTTCGT	369	91.84	35.58
SH 7.7	Strophostyles helvola	34.7907	-92.3252	8	248	75.5867	2018-10-06	Burns Park, Little Rock, Arkansas, USA	AR	Burns Park, Bank of Arkansas River	no	Sterling A. Herron	TACTCACG+TGTATCAA	301	92.68	35.74
SH 7.8	Strophostyles helvola	34.7907	-92.3256	7	255	77.7202	2018-10-06	Burns Park, Little Rock, Arkansas, USA	AR	Burns Park, Bank of Arkansas River	no	Sterling A. Herron	TACTCACG+TGGACGGT	311	92.34	35.68
SH 7.9	Strophostyles helvola	34.7907	-92.3256	8	257	78.3298	2018-10-06	Burns Park, Little Rock, Arkansas, USA	AR	Burns Park, Bank of Arkansas River	no	Sterling A. Herron	TACTCACG+TTGCCGCC	400	83.77	34.1

### Sheet: Site history
Site ID	Previous introduction of Strophostyles species	Contacts
IA	None known.	Daryl Smith (Professor of Biology, University of Northern Iowa)
IV-MO	None known.	Christopher Crabtree (Natural Resource Steward, Missouri State Parks)
SNR-MO	None known.	James Trager (naturalist, Shaw Nature Reserve)
SP-MO	None known.	Steve Paes (forester, Missouri Department of Conservation); Malissa Briggler (Botanist, Missouri Department of Conservation)
AR	None known.	Ian Hope (park ranger, North Little Rock Parks and Recreation)

### Sheet: Terminology
Term	Definition
% >= Q30 bases	The percentage of bases with a quality score (Q) greater than or equal to 30, i.e., having a 1 in 1000 chance or less of being called incorrectly.
Barcode sequence	The unique barcode sequence used to tag each individual sample before they are pooled for multiplexing.
Collection #	Collection sample number recorded for each individual sample taken from the field; this is the same reference number used for herbarium specimens.
Collector	Individual who collected the sample.
Date collected	Date the individual sample was collected and stored in silica.
Elevation (feet above sea level)	The exact elevation recorded from the GPS unit for the individual sample.
Elevation (meters above sea level)	Elevation in feet converted to meters via a conversion formula.
GPS error (feet)	The error given by the GPS unit for the given latitude and longitude (+/-).
Herbarium specimen collected?	Was a herbarium specimen collected for this sample and deposited at the Missouri Botanical Garden (yes or no?).
Latitude	The exact latitude recorded from the GPS unit for the individual sample.
Longitude	The exact longitude recorded from the GPS unit for the individual sample.
Mean quality score	Mean quality score (Q) of all bases for that sample.
Site history	Record of whether Strophostyles species have been recorded at each site collected from and the contact at that site.
Site ID	Abbreviation assigned to that site location and used in the manuscript.
Site location	Name of the site the sample was collected from, based off of the broad locality it was in, including city, state, and country.
Species	Species ID: either Strophostyles helvola or S. leiosperma.
Subsite location	Label of the locality within the broader site that a sample was located in, if applicable.
Yield (Mbases)	The total DNA sequence yield (in megabases) for the individual sample.
